# Structural and genetic diversity in the secreted mucins, *MUC5AC* and *MUC5B*

**DOI:** 10.1101/2024.03.18.585560

**Authors:** Elizabeth G. Plender, Timofey Prodanov, PingHsun Hsieh, Evangelos Nizamis, William T. Harvey, Arvis Sulovari, Katherine M. Munson, Eli J. Kaufman, Wanda K. O’Neal, Paul N. Valdmanis, Tobias Marschall, Jesse D. Bloom, Evan E. Eichler

## Abstract

The secreted mucins MUC5AC and MUC5B play critical defensive roles in airway pathogen entrapment and mucociliary clearance by encoding large glycoproteins with variable number tandem repeats (VNTRs). These polymorphic and degenerate protein coding VNTRs make the loci difficult to investigate with short reads. We characterize the structural diversity of *MUC5AC* and *MUC5B* by long-read sequencing and assembly of 206 human and 20 nonhuman primate (NHP) haplotypes. We find that human *MUC5B* is largely invariant (5761-5762aa); however, seven haplotypes have expanded VNTRs (6291-7019aa). In contrast, 30 allelic variants of *MUC5AC* encode 16 distinct proteins (5249-6325aa) with cysteine-rich domain and VNTR copy number variation. We grouped *MUC5AC* alleles into three phylogenetic clades: H1 (46%, ∼5654aa), H2 (33%, ∼5742aa), and H3 (7%, ∼6325aa). The two most common human *MUC5AC* variants are smaller than NHP gene models, suggesting a reduction in protein length during recent human evolution. Linkage disequilibrium (LD) and Tajima’s D analyses reveal that East Asians carry exceptionally large *MUC5AC* LD blocks with an excess of rare variation (p<0.05). To validate this result, we used Locityper for genotyping *MUC5AC* haplogroups in 2,600 unrelated samples from the 1000 Genomes Project. We observed signatures of positive selection in H1 and H2 among East Asians and a depletion of the likely ancestral haplogroup (H3). In Africans and Europeans, H3 alleles show an excess of common variation and deviate from Hardy-Weinberg equilibrium, consistent with heterozygote advantage and balancing selection. This study provides a generalizable strategy to characterize complex protein coding VNTRs for improved disease associations.
