## Supplementary material for "Structural and genetic diversity in the secreted mucins, *MUC5AC* and *MUC5B*": Table_S1

### Sheet: HPRC
Species	Cohort	Sample ID	Gender	Family ID	Father ID	Mother ID	Superpopulation	Population	Sequencing BioProject ID	Assembly BioProject ID
human	HPRC	HG01891	Female	BB05	HG01890	HG01889	AFR	ACB	PRJNA701308	PRJNA730822
human	HPRC	HG02257	Female	BB21	HG02255	HG02256	AFR	ACB	PRJNA701308	PRJNA730822
human	HPRC	HG02559	Female	BB68	HG02557	HG02558	AFR	ACB	PRJNA701308	PRJNA730822
human	HPRC_PLUS	HG02109	Female	BB18	HG02107	HG02108	AFR	ACB	PRJNA731524	PRJNA730822
human	HPRC	HG02486	Male	BB55	HG02484	HG02485	AFR	ACB	PRJNA701308	PRJNA730822
human	HPRC_PLUS	HG02055	Male	BB15	HG02053	HG02054	AFR	ACB	PRJNA731524	PRJNA730822
human	HPRC_PLUS	HG02145	Male	BB20	HG02143	HG02144	AFR	ACB	PRJNA731524	PRJNA730822
human	HPRC_PLUS	NA20129	Male	2433	NA19920	NA19921	AFR	ASW	PRJNA731524	PRJNA730822
human	HPRC	HG03516	Female	NG107	HG03515	HG03514	AFR	ESN	PRJNA701308	PRJNA730822
human	HPRC	HG02622	Female	GB31	HG02620	HG02621	AFR	GWD	PRJNA701308	PRJNA730822
human	HPRC	HG02630	Female	GB33	HG02628	HG02629	AFR	GWD	PRJNA701308	PRJNA730822
human	HPRC	HG02886	Female	GB89	HG02884	HG02885	AFR	GWD	PRJNA701308	PRJNA730822
human	HPRC	HG03540	Female	GB125	HG03538	HG03539	AFR	GWD	PRJNA701308	PRJNA730822
human	HPRC_PLUS	HG02723	Female	GB52	HG02721	HG02722	AFR	GWD	PRJNA731524	PRJNA730822
human	HPRC_PLUS	HG02818	Female	GB66	HG02816	HG02817	AFR	GWD	PRJNA731524	PRJNA730822
human	HPRC	HG02572	Male	GB21	HG02570	HG02571	AFR	GWD	PRJNA701308	PRJNA730822
human	HPRC	HG02717	Male	GB50	HG02715	HG02716	AFR	GWD	PRJNA701308	PRJNA730822
human	HPRC	HG03453	Female	SL50	HG03451	HG03452	AFR	MSL	PRJNA701308	PRJNA730822
human	HPRC_PLUS	HG03486	Female	SL61	HG03484	HG03485	AFR	MSL	PRJNA731524	PRJNA730822
human	HPRC	HG03579	Male	SL72	HG03577	HG03578	AFR	MSL	PRJNA701308	PRJNA730822
human	HPRC_PLUS	HG03098	Male	SL16	HG03096	HG03097	AFR	MSL	PRJNA731524	PRJNA730822
human	HPRC_PLUS	NA18906	Female	Y020	NA18877	NA18876	AFR	YRI	PRJNA731524	PRJNA730822
human	HPRC_PLUS	NA19240	Female	Y117	NA19239	NA19238	AFR	YRI	PRJNA731524	PRJNA730822
human	HPRC	HG01123	Female	CLM02	HG01121	HG01122	AMR	CLM	PRJNA701308	PRJNA730822
human	HPRC	HG01361	Female	CLM32	HG01359	HG01360	AMR	CLM	PRJNA701308	PRJNA730822
human	HPRC	HG01258	Male	CLM16	HG01256	HG01257	AMR	CLM	PRJNA701308	PRJNA730822
human	HPRC	HG01358	Male	CLM31	HG01356	HG01357	AMR	CLM	PRJNA701308	PRJNA730822
human	HPRC	HG01978	Female	PEL26	HG01977	HG01976	AMR	PEL	PRJNA701308	PRJNA730822
human	HPRC	HG02148	Female	PEL39	HG02146	HG02147	AMR	PEL	PRJNA701308	PRJNA730822
human	HPRC	HG01928	Male	PEL011	HG01926	HG01927	AMR	PEL	PRJNA701308	PRJNA730822
human	HPRC	HG01952	Male	PEL019	HG01950	HG01951	AMR	PEL	PRJNA701308	PRJNA730822
human	HPRC	HG00735	Female	PR06	HG01047	HG00734	AMR	PUR	PRJNA701308	PRJNA730822
human	HPRC	HG00741	Female	PR09	HG00739	HG00740	AMR	PUR	PRJNA701308	PRJNA730822
human	HPRC	HG01071	Female	PR17	HG01069	HG01070	AMR	PUR	PRJNA701308	PRJNA730822
human	HPRC	HG01175	Female	PR36	HG01173	HG01174	AMR	PUR	PRJNA701308	PRJNA730822
human	HPRC_PLUS	HG00733	Female	PR05	HG00731	HG00732	AMR	PUR	PRJNA731524	PRJNA730822
human	HPRC	HG01106	Male	PR25	HG01104	HG01105	AMR	PUR	PRJNA701308	PRJNA730822
human	HPRC_PLUS	HG01109	Male	PR33	HG01107	HG01108	AMR	PUR	PRJNA731524	PRJNA730822
human	HPRC_PLUS	HG01243	Male	PR22	HG01241	HG01242	AMR	PUR	PRJNA731524	PRJNA730822
human	HPRC	HG00438	Female	SH012	HG00436	HG00437	EAS	CHS	PRJNA701308	PRJNA730822
human	HPRC	HG00621	Male	SH066	HG00619	HG00620	EAS	CHS	PRJNA701308	PRJNA730822
human	HPRC	HG00673	Male	SH079	HG00671	HG00672	EAS	CHS	PRJNA701308	PRJNA730822
human	HPRC_PLUS	HG005	Male	NA	NA24694	NA24695	EAS	CHS	PRJNA731524	PRJNA730822
human	HPRC_PLUS	HG02080	Female	VN068	HG02082	HG02081	EAS	KHV	PRJNA731524	PRJNA730822
human	HPRC_PLUS	NA21309	Female	2565	GM21307	GM21308	EUR	Ashk	PRJNA731524	PRJNA730822
human	HPRC_PLUS	HG002	Male	NA	NA24149	NA24143	EUR	Ashk	PRJNA731524	PRJNA730822
human	HPRC_PLUS	HG03492	Male	PK43	HG03490	HG03491	SAS	PJL	PRJNA731524	PRJNA730822

### Sheet: HGSVC
Species	Cohort	Sample ID	Gender	Superpopulation	Population	Sequencing Coverage (X)	Sequencing Read N50 (kbp)	Phasing Method	Assembler	Haplotype 1 Assembly N50 (Mb)	Haplotype 2 Assembly N50 (Mb)	Assembly SRS ID
human	HGSVC	GM19129	Female	AFR	YRI	34.5	20.4	pseudo-haplotype resolved	hifiasm v0.16.1	58.08	44.99	TBD
human	HGSVC	GM19320	Female	AFR	LWK	35.3	17.8	pseudo-haplotype resolved	hifiasm v0.16.1	70.38	57.61	TBD
human	HGSVC	GM20355	Female	AFR	ASW	37	17.4	pseudo-haplotype resolved	hifiasm v0.16.1	42.66	41.71	TBD
human	HGSVC	GM21487	Female	AFR	MKK	42.3	17.9	pseudo-haplotype resolved	hifiasm v0.16.1	47.57	40	TBD
human	HGSVC	HG00096	Male	EUR	GBR	36.4	15.2	pseudo-haplotype resolved	hifiasm v0.16.1	67.92	72.5	TBD
human	HGSVC	HG00171	Female	EUR	FIN	36.3	20.2	pseudo-haplotype resolved	hifiasm v0.16.1	88.09	72.46	TBD
human	HGSVC	HG00268	Female	EUR	FIN	37	16.6	pseudo-haplotype resolved	hifiasm v0.16.1	31.32	25.51	TBD
human	HGSVC	HG00358	Male	EUR	FIN	69.3	18.3	pseudo-haplotype resolved	hifiasm v0.16.1	77.32	93.8	TBD
human	HGSVC	HG00512	Male	EAS	CHS	29.8	15.6	pseudo-haplotype resolved	hifiasm v0.16.1	40.61	39.11	TBD
human	HGSVC	HG00513	Female	EAS	CHS	40.9	14.8	pseudo-haplotype resolved	hifiasm v0.16.1	51.71	50.23	TBD
human	HGSVC	HG00514	Female	EAS	CHS	24.7	17.1	trio	trio-hifiasm v0.15.2	21.59	20.17	TBD
human	HGSVC	HG00731	Male	AMR	PUR	33.4	10.6	pseudo-haplotype resolved	hifiasm v0.16.1	39	41.39	TBD
human	HGSVC	HG00732	Female	AMR	PUR	44.7	19.1	pseudo-haplotype resolved	hifiasm v0.16.1	54.26	57.32	TBD
human	HGSVC	HG00864	Female	EAS	CDX	33.1	20.7	pseudo-haplotype resolved	hifiasm v0.16.1	71.39	52.1	TBD
human	HGSVC	HG01114	Female	AMR	CLM	34.6	21.2	pseudo-haplotype resolved	hifiasm v0.16.1	79.15	62.17	TBD
human	HGSVC	HG01352	Female	AMR	CLM	41.8	16.9	pseudo-haplotype resolved	hifiasm v0.16.1	59.97	78.02	TBD
human	HGSVC	HG01457	Male	AMR	CLM	58.7	16.4	pseudo-haplotype resolved	hifiasm v0.16.1	57.34	52.79	TBD
human	HGSVC	HG01505	Male	EUR	IBS	34.6	16.3	pseudo-haplotype resolved	hifiasm v0.16.1	76.96	55.22	TBD
human	HGSVC	HG01596	Male	EAS	KHV	38	15.3	pseudo-haplotype resolved	hifiasm v0.16.1	56.29	52.95	TBD
human	HGSVC	HG01890	Male	AFR	ACB	65.6	15.5	pseudo-haplotype resolved	hifiasm v0.16.1	87.22	54.17	TBD
human	HGSVC	HG02011	Male	AFR	ACB	39	17.9	pseudo-haplotype resolved	hifiasm v0.16.1	81.24	44.46	TBD
human	HGSVC	HG02018	Female	EAS	KHV	36.1	19.9	pseudo-haplotype resolved	hifiasm v0.16.1	66.57	59.25	TBD
human	HGSVC	HG02059	Female	EAS	KHV	37.1	18.1	pseudo-haplotype resolved	hifiasm v0.16.1	54.12	60.42	TBD
human	HGSVC	HG02106	Female	AMR	PEL	36.2	16.6	pseudo-haplotype resolved	hifiasm v0.16.1	36.13	20.96	TBD
human	HGSVC	HG02492	Male	SAS	PJL	36	14.4	pseudo-haplotype resolved	hifiasm v0.16.1	69.58	46.62	TBD
human	HGSVC	HG02554	Male	AFR	ACB	39.6	18.6	pseudo-haplotype resolved	hifiasm v0.16.1	48.67	45.37	TBD
human	HGSVC	HG02587	Female	AFR	GWD	39	19.6	pseudo-haplotype resolved	hifiasm v0.16.1	80.12	87.27	TBD
human	HGSVC	HG02666	Male	AFR	GWD	59.4	15.5	pseudo-haplotype resolved	hifiasm v0.16.1	61.61	49.85	TBD
human	HGSVC	HG02769	Female	AFR	GWD	38.4	18.6	pseudo-haplotype resolved	hifiasm v0.16.1	38.47	19.1	TBD
human	HGSVC	HG02953	Male	AFR	ESN	38.5	17.8	pseudo-haplotype resolved	hifiasm v0.16.1	54.4	57.06	TBD
human	HGSVC	HG03009	Male	SAS	BEB	39.5	15.6	pseudo-haplotype resolved	hifiasm v0.16.1	56.6	57.22	TBD
human	HGSVC	HG03065	Male	AFR	MSL	40.1	17.3	pseudo-haplotype resolved	hifiasm v0.16.1	58.93	67.3	TBD
human	HGSVC	HG03125	Female	AFR	ESN	27.4	17.4	trio	trio-hifiasm v0.15.2	17.35	20.41	TBD
human	HGSVC	HG03248	Male	AFR	GWD	41	17.4	pseudo-haplotype resolved	hifiasm v0.16.1	67.74	61.62	TBD
human	HGSVC	HG03371	Male	AFR	ESN	41	18	pseudo-haplotype resolved	hifiasm v0.16.1	60.64	65.06	TBD
human	HGSVC	HG03452	Female	AFR	MSL	32.1	16.3	pseudo-haplotype resolved	hifiasm v0.16.1	28.49	24.66	TBD
human	HGSVC	HG03456	Female	AFR	MSL	32.1	16.3	pseudo-haplotype resolved	hifiasm v0.16.1	60.44	59.66	TBD
human	HGSVC	HG03683	Female	SAS	STU	40.7	19.5	pseudo-haplotype resolved	hifiasm v0.16.1	78.81	67.01	TBD
human	HGSVC	HG03732	Male	SAS	ITU	32	14.1	pseudo-haplotype resolved	hifiasm v0.16.1	51.67	55.69	TBD
human	HGSVC	HG04036	Female	SAS	STU	39.3	17.5	pseudo-haplotype resolved	hifiasm v0.16.1	54.42	51.42	TBD
human	HGSVC	HG04217	Female	SAS	ITU	35.8	18.2	pseudo-haplotype resolved	hifiasm v0.16.1	35.13	32.61	TBD
human	HGSVC	NA12329	Female	EUR	CEU	36.7	19.2	pseudo-haplotype resolved	hifiasm v0.16.1	89.88	48.28	TBD
human	HGSVC	NA12878	Female	EUR	CEU	29	10	trio	trio-hifiasm v0.15.2	39.91	39.67	TBD
human	HGSVC	NA18534	Male	EAS	CHB	37.5	15.1	pseudo-haplotype resolved	hifiasm v0.16.1	84.24	58.43	TBD
human	HGSVC	NA18989	Male	EAS	JPT	64.6	17	pseudo-haplotype resolved	hifiasm v0.16.1	52.11	36.82	TBD
human	HGSVC	NA19036	Female	AFR	LWK	34.8	21.6	pseudo-haplotype resolved	hifiasm v0.16.1	59.35	40.55	TBD
human	HGSVC	NA19238	Female	AFR	YRI	25.1	12.2	pseudo-haplotype resolved	hifiasm v0.16.1	19.91	15.95	TBD
human	HGSVC	NA19239	Male	AFR	YRI	26.2	14.1	pseudo-haplotype resolved	hifiasm v0.16.1	19.2	28.92	TBD
human	HGSVC	NA19317	Male	AFR	LWK	68	19.3	pseudo-haplotype resolved	hifiasm v0.16.1	134.47	81.23	TBD
human	HGSVC	NA19331	Male	AFR	LWK	32.9	18.5	pseudo-haplotype resolved	hifiasm v0.16.1	17.91	14.12	TBD
human	HGSVC	NA19347	Male	AFR	LWK	55	20.2	pseudo-haplotype resolved	hifiasm v0.16.1	80.47	62.66	TBD
human	HGSVC	NA19384	Male	AFR	LWK	56.2	18.4	pseudo-haplotype resolved	hifiasm v0.16.1	87.67	56.07	TBD
human	HGSVC	NA19650	Male	AMR	MXL	39	16.2	pseudo-haplotype resolved	hifiasm v0.16.1	71.92	63.44	TBD
human	HGSVC	NA19705	Male	AFR	ASW	38.5	16.8	pseudo-haplotype resolved	hifiasm v0.16.1	91.78	58.96	TBD
human	HGSVC	NA19983	Female	AFR	ASW	39.6	20.4	pseudo-haplotype resolved	hifiasm v0.16.1	71.26	66.05	TBD
human	HGSVC	NA20509	Male	EUR	TSI	39	15.9	pseudo-haplotype resolved	hifiasm v0.16.1	87.55	70.37	TBD
human	HGSVC	NA20847	Female	SAS	GIH	28.9	19.4	pseudo-haplotype resolved	hifiasm v0.16.1	40.27	52.35	TBD

### Sheet: NHP
Common Name	Species Name	Sample Name	Assembly Source	Gender
Chimpanzee	Pan troglodytes	PTR1 (Clint_PTR)	Mao 2024	Male
Chimpanzee	Pan troglodytes	PTR2 (AG18354_PTR)	GenomeArk (T2T)	Male
Bonobo	Pan paniscus	PPA1 (Mhudiblu_PPA)	Mao 2024	Female
Bonobo	Pan paniscus	PPA2 (PR00251_PPA)	GenomeArk (T2T)	Male
Gorilla	Gorilla gorilla	GGO1 (Jim_GGO)	GenomeArk (T2T)	Male
Gorilla	Gorilla gorilla	GGO2 (Kamilah_GGO)	Mao 2024	Female
Sumatran Orangutan	Pongo abelii	PAB1 (Susie_PAB)	Mao 2024	Female
Sumatran Orangutan	Pongo abelii	PAB2 (AG06213_PAB)	GenomeArk (T2T)	Male
Bornean Orangutan	Pongo pygmaeus	PPY1 (AG05252_PPY)	GenomeArk (T2T)	Male
Siamang Gibbon	Symphalangus syndactylus	SSY1 (Jambi_SSY)	GenomeArk (T2T)	Male
