## Supplementary material for "Structural and genetic diversity in the secreted mucins, *MUC5AC* and *MUC5B*": Table_S2

### Sheet: Sheet1
rsID	chromosome	location (GRCh38)	MUC5AC_H1_r2	MUC5AC_H2_r2	MUC5AC_H3_r2
rs1454782210	11	1175872	0.851974	0.532013	0.124456
rs36164911	11	1178223	0.851974	0.532013	0.124456
rs878929539	11	1181260	0.922945	0.576331	0.134823
rs879136008	11	1182048	0.922945	0.576331	0.134823
rs878891580	11	1182438	0.922945	0.576331	0.134823
rs878989392	11	1182583	0.922945	0.576331	0.134823
rs878893295	11	1183193	0.895367	0.610568	0.154135
rs879118927	11	1183358	0.895367	0.610568	0.154135
rs74196458	11	1183769	0.868949	0.593518	0.150049
rs1431354899	11	1185300	0.922945	0.576331	0.134823
rs1350264670	11	1186818	0.922945	0.576331	0.134823
rs61867532	11	1187988	0.922945	0.576331	0.134823
rs1408588895	11	1188738	0.922945	0.576331	0.134823
rs1379997765	11	1188914	0.922945	0.576331	0.134823
rs2075842	11	1193830	0.922945	0.576331	0.134823
rs1132433	11	1194354	0.922945	0.576331	0.134823
rs769768817	11	1195214	0.898649	0.0122831	0.000857849
rs1132434	11	1195265	0.922945	0.576331	0.134823
rs28652890	11	1195858	0.922945	0.576331	0.134823
rs28503875	11	1196902	0.868949	0.641416	0.150049
rs28515631	11	1196917	0.871235	0.576331	0.134823
rs28668687	11	1197387	0.875	0.546392	0.12782
rs28633254	11	1199373	0.898649	0.561159	0.131274
rs28514396	11	1199534	0.898649	0.561159	0.131274
rs28502687	11	1199570	0.875	0.546392	0.12782
rs1132436	11	1199741	0.898649	0.561159	0.131274
rs1009856021	11	1200079	0.898649	0.561159	0.131274
rs1132440	11	1200591	0.898649	0.561159	0.131274
rs28592927	11	1202235	0.875	0.546392	0.12782
rs28368386	11	1202456	0.898649	0.561159	0.131274
rs28439368	11	1202585	0.898649	0.561159	0.131274
rs28463501	11	1203184	0.898649	0.561159	0.131274
rs28549224	11	1203264	0.898649	0.561159	0.131274
rs28729516	11	1203457	0.898649	0.561159	0.131274
rs28483241	11	1203848	0.898649	0.561159	0.131274
rs879201833	11	1182279	0.661654	0.887553	0.0740008
rs1201597847	11	1188586	0.642857	0.858604	0.0718985
rs28519516	11	1202343	0.632567	0.861717	0.0761478
rs28558973	11	1202859	0.632567	0.861717	0.0761478
rs28368633	11	1202914	0.632567	0.861717	0.0761478
rs35783651	11	1163029	0.146079	0.0698395	1
rs34664315	11	1163092	0.146079	0.0698395	1
rs36021067	11	1163133	0.146079	0.0698395	1
rs34207169	11	1163212	0.146079	0.0698395	1
rs28691231	11	1164456	0.146079	0.0698395	1
rs28481976	11	1164754	0.146079	0.0698395	1
rs1218178798	11	1164770	0.136461	0.0652408	0.934153
rs28542750	11	1165501	0.111328	0.0553977	1
rs1367298904	11	1166335	0.127273	0.0608696	1
rs28699476	11	1166389	0.127273	0.0608696	1
rs28532242	11	1166431	0.127273	0.0608696	1
rs35616628	11	1167281	0.127273	0.0608696	1
rs34974357	11	1168600	0.127273	0.0608696	1
rs1228901433	11	1170385	0.135012	0.0633425	1
rs1336706069	11	1170462	0.135012	0.0633425	1
rs1447648329	11	1170717	0.135012	0.0633425	1
rs1273787416	11	1170836	0.135012	0.0633425	1
rs1376483066	11	1171620	0.135012	0.0633425	1
rs1031853400	11	1172262	0.135012	0.0633425	1
rs879007367	11	1172284	0.135012	0.0633425	1
rs879107859	11	1172760	0.135012	0.0633425	1
rs1248168133	11	1173305	0.146079	0.0698395	1
rs1329729551	11	1173308	0.146079	0.0698395	1
rs1356523012	11	1173309	0.146079	0.0698395	1
rs1335891700	11	1173320	0.146079	0.0698395	1
rs1204694608	11	1173332	0.146079	0.0698395	1
rs1436856349	11	1173333	0.146079	0.0698395	1
rs1271931607	11	1173336	0.146079	0.0698395	1
rs1295318638	11	1173337	0.146079	0.0698395	1
rs878987154	11	1174112	0.146079	0.0698395	1
rs36164074	11	1174639	0.146079	0.0698395	1
rs36183267	11	1174773	0.146079	0.0698395	1
rs879159043	11	1175189	0.146079	0.0698395	1
rs879232575	11	1175317	0.146079	0.0698395	1
rs1372897899	11	1175596	0.146079	0.0698395	1
rs1353190123	11	1175647	0.146079	0.0698395	1
rs1165759717	11	1175828	0.136461	0.0652408	0.934153
rs1320402637	11	1175901	0.146079	0.0698395	1
rs1019278085	11	1175962	0.146079	0.0698395	1
rs879066087	11	1176291	0.146079	0.0698395	1
rs879122882	11	1176540	0.146079	0.0698395	1
rs879241959	11	1176552	0.146079	0.0698395	1
rs879185391	11	1176633	0.146079	0.0698395	1
rs949683111	11	1176854	0.146079	0.0698395	1
rs36142159	11	1176982	0.146079	0.0698395	1
rs36129405	11	1177097	0.146079	0.0698395	1
rs36132281	11	1177269	0.146079	0.0698395	1
rs36151150	11	1177356	0.146079	0.0698395	1
rs940158763	11	1177688	0.146079	0.0698395	1
rs1004828576	11	1178023	0.146079	0.0698395	1
rs36154966	11	1178216	0.146079	0.0698395	1
rs879245370	11	1178981	0.126984	0.0607102	0.869281
