## Supplementary material for "Structural and genetic diversity in the secreted mucins, *MUC5AC* and *MUC5B*": Table_S4

### Sheet: Sheet1
SNP	group	protective_allele	risk_allele	chr	location_hg38	MUC5AC_H1_r2	MUC5AC_H2_r2	MUC5AC_H3_r2
rs1132436	A	C	T	11	1199741	0.898649	0.561159	0.131274
rs1132440	A	G	C	11	1200591	0.898649	0.561159	0.131274
rs28633254	A	C	T	11	1199373	0.898649	0.561159	0.131274
rs1132434	A	G	C	11	1195265	0.922945	0.576331	0.134823
rs1379997765	A	G	A	11	1188914	0.922945	0.576331	0.134823
rs28415193	A	G	A	11	1195214	0.00767018	0.0122831	0.000857849
rs1132433	A	G	A	11	1194354	0.922945	0.576331	0.134823
rs28503875	A	A	G	11	1196902	0.868949	0.641416	0.150049
rs996372487	A	C	A	11	1172511	0.781146	0.509518	0.105464
rs1292198170	B	C	A	11	1191333	0.117647	0.0562462	0.805363
rs1199869754	B	T	A	11	1185033	0.117647	0.0562462	0.805363
rs1466012270	B	C	T	11	1188357	0.117647	0.0562462	0.805363
rs1469470921	B	C	A	11	1185767	0.117647	0.0562462	0.805363
rs1248958955	B	C	T	11	1190666	0.117647	0.0562462	0.805363
rs1222080419	B	A	G	11	1187320	0.117647	0.0562462	0.805363
rs1330735919	B	C	T	11	1190684	0.117647	0.0562462	0.805363
rs1269243287	B	C	T	11	1188446	0.117647	0.0562462	0.805363
rs1365388725	B	A	G	11	1184488	0.117647	0.0562462	0.805363
rs1462651135	B	G	A	11	1188935	0.117647	0.0562462	0.805363
rs1403452853	B	C	T	11	1185584	0.117647	0.0562462	0.805363
rs1391780761	B	G	C	11	1188422	0.117647	0.0562462	0.805363
rs35779873	B	C	T	11	1197482	0.117647	0.0562462	0.805363
rs35915689	B	C	G	11	1197925	0.126984	0.0282625	0.740853
rs34831688	B	C	T	11	1198945	0.0797288	0.0607102	0.740853
rs35783651	B	C	G	11	1163029	0.146079	0.0698395	1
rs28691231	B	C	T	11	1164456	0.146079	0.0698395	1
rs13380	B	A	C	11	1201105	0.0797288	0.0607102	0.740853
rs879185391	B	C	T	11	1176633	0.146079	0.0698395	1
rs879122882	B	C	T	11	1176540	0.146079	0.0698395	1
rs36132281	B	T	C	11	1177269	0.146079	0.0698395	1
rs36142159	B	C	T	11	1176982	0.146079	0.0698395	1
rs13010	B	A	C	11	1201051	0.0736607	0.0398625	0.698984
rs3087562	B	C	T	11	1200759	0.0736607	0.0398625	0.698984
rs11347	B	C	T	11	1201099	0.0736607	0.0398625	0.698984
rs55861305	B	G	T	11	1161529	0.0904419	0.0432396	0.619128
rs34815853	C	C	A	11	1197927	0.0428322	0.0267464	0.0062569
rs34474233	C	G	A	11	1197926	0.0428322	0.0267464	0.0062569
rs28403537	C	C	T	11	1167980	0.0367893	0.0245747	0.00468227
